# Highly expressed cell wall genes contribute to robustness of sepal size

**DOI:** 10.1101/2024.10.14.618238

**Authors:** Diego A. Hartasánchez, Mathilde Dumond, Nelly Dubrulle, Françoise Monéger, Arezki Boudaoud

## Abstract

Reproducibility in organ size and shape is a fascinating trait of living organisms. The mechanisms underlying such robustness remain, however, to be elucidated. Taking the sepal of Arabidopsis as a model, we investigated whether variability of gene expression plays a role in variation of organ size and shape. Previous work from our team identified cell-wall related genes as being enriched among the genes whose expression is highly variable. We then hypothesized that the variation of measured morphological parameters in cell-wall related single knockout mutants could be correlated with the variation in gene expression of the corresponding gene (the knocked-out gene) in wild-type plants. We analyzed sepal size and shape from 16 cell-wall mutants and found that sepal size variability correlates positively, not with gene expression variation, but with mean gene expression of the corresponding gene in wild type. These findings support a contribution of cell-wall related genes to the robustness of sepal size.
