## Supplementary Tables for "Highly expressed cell wall genes contribute to robustness of sepal size"

### Sheet: SuppTable1_mutantInfo
Gene_Name	Gene_ID	NASC_ID	Mutant_allele	LP	RP	T-DNA_LB (see D19:E21)	Insertion	Source	Nb_plants	Nb_sepals
BGLU42	AT5G36890	N668199	SALK_047096C	CACCAAGCTTCTTTGCTTTTG	TGTGAAGCACCAAGCCTATTC	SALK LB-1.3	pROK2	NASC	6	58
CSI1	AT2G22125	N547252	SALK_047252 (csi1-3)	visible phenotype			pROK2	Bringmann et al., 2012	6	51
CC1	AT1G45688	N837428	SAIL_838_F07 (cc1-1)	TTAATGACGTACGCGTTTGTG	GAAGACTTACGGATCCGGAAC	SAIL LB-1	pDAP101	Endler et al., 2015	6	60
CESA6	AT5G64740	N297	prc1-1: Versailles	visible phenotype			EMS mutagenesis	Desnos et al., 1996	6	54
CSLD5	AT1G02730	N682001	SALK_011997C	CATGATATTTCATTCGATTAAAAATG	AGGAAATTGACTGGAATTGGG	SALK LB-1.3	pROK2	NASC	4	40
CSLG3	AT4G23990	N675432	SALK_060646C	TCTCCATCCTTCACAATGGAG	GTGATGACGAATTCACCGATC	SALK LB-1.3	pROK2	NASC	6	71
EXPA15	AT2G03090	N607975	SALK_107975	TCAAAATTCATCTTCTCATGTGAC	TATGTTTCACCAATGGGTTCC	SALK LB-1.3	pROK2	NASC	6	59
PME32	AT3G43270	N506425	SALK_006425 (pme32-1)	CGTCGACGCTATAACAAAAGC	TGATTCAGCAGAAGAAAAATCTG	SALK LB*	pROK2	NASC; Sénéchal, 2013	6	60
PMEI3	AT5G20740	N568607	SALK_068607	GGGTGGATTAGGAAATGAAGC	GGTTCAGCTAAAGAGTTCCGG	SALK LB-1.3	pROK2	NASC	5	50
PMR6	AT5G20740	N667997	SALK_026682C	GTGTTGGTGAGGGAGAGTGAG	TCCCATCTTTTCGACAAAATG	SALK LB-1.3	pROK2	NASC	5	50
MUR4	AT1G30620	N678727	SALK_081425C	GCTGCAAAAGAGCAAACTTTG	AGACTGCACCATCATTCTTGC	SALK LB-1.3	pROK2	NASC	6	49
CSLC8	AT2G24630	N666339	SALK_068939C	ATGTTGAAGCCATCATTGAGG	TTTCGAAAATGCTCTTCATCG	SALK LB-1.3	pROK2	NASC	6	59
XTH15	AT4G14130	N860814	Isolated from SALK_099891 (xth15-2)	GCAGCGTTGAATCCTCTGTAG	GGTTAAGTTAGAGCAACTCCATTG	SALK LB-1.3	pROK2	NASC	4	40
XTH6	AT5G65730	N16539	SALK_094478 (xth6-2)	AATCTCACATCCGTCAAATGG	GACAGGAAACCTAGACCGGTC	SALK LB-1.3	pROK2	NASC	4	39
XTH9	AT4G03210	N16530	SALK_023274	GAAAGCAGTGACTGTTCCTGC	ATTGAATTCCCCCAAAAAGTG	SALK LB-1.3	pROK2	NASC	6	54
GALT29A	AT1G08280	N678749	SALK_083443C	TAAGCAGAGGAGCTCGATGAG	CTCCTCCATTTAAGGACCTCC	SALK LB-1.3	pROK2	NASC	6	54
		T-DNA LB	SALK LB-1.3	ATTTTGCCGATTTCGGAAC
			SALK LB*	CGATTTCGGAACCACCATCAAACAGGA
			SAIL LB-1	TAGCATCTGAATTTCATAACCAATCTCGATACAC
		Genotyping	O'Malley et al., 2015
		References	SALK: Alonso et al., 2003
			SAIL: McElver et al., 2001

### Sheet: SuppTable2_controlMeasurements
Batch	NumReplicates	MeanLength	MeanWidth	MeanArea	MeanAspRatio	SdLength	SdWidth	SdArea	SdAspRatio
2	39	1.94365	0.74602	1.15201	0.384335	0.10209	0.0358347	0.105273	0.018438
7	39	2.02045	0.824491	1.33173	0.409	0.113531	0.06095	0.128633	0.0337728
9	49	1.97643	0.735398	1.16991	0.372896	0.102265	0.0425821	0.0978581	0.0267367
11	49	1.72946	0.66309	0.910067	0.384272	0.112377	0.0552583	0.115013	0.0329786
14	59	1.97004	0.764495	1.19847	0.388446	0.138927	0.0680439	0.166444	0.0268164
15	60	1.96802	0.758527	1.18569	0.386189	0.128682	0.0571687	0.144024	0.0288802
18	67	1.99206	0.790337	1.27203	0.397328	0.144598	0.0689441	0.185892	0.0286499
21B	49	1.92063	0.700962	1.0904	0.365422	0.0990699	0.0436149	0.10925	0.0222957
24	76	1.88166	0.720267	1.0837	0.383859	0.189512	0.0677584	0.198994	0.0253247
31	65	1.92962	0.754144	1.15671	0.391267	0.114857	0.0518432	0.135843	0.023229
N1	28	2.20335	0.826822	1.47719	0.375839	0.119301	0.0580531	0.160283	0.0276459

### Sheet: SuppTable3_mutantMeasurements
Gene	Batch	NumReplicates	MeanLength	MeanWidth	MeanArea	MeanAspRatio	SdLength	SdWidth	SdArea	SdAspRatio
BGLU42	14	58	1.98344	0.770091	1.21875	0.388836	0.104434	0.0540737	0.129753	0.027815
CSI1	31	90	1.65622	0.776407	1.02578	0.471796	0.164245	0.0784443	0.176132	0.0538358
CC1	21B	60	1.7949	0.654813	0.94037	0.364866	0.0890555	0.0547756	0.114809	0.0249895
CESA6	24	54	1.74486	0.715198	0.983716	0.410435	0.157801	0.0690609	0.173936	0.0249604
CSLD5	N1	50	2.08484	0.730899	1.21291	0.350891	0.133734	0.0582242	0.159099	0.0224341
CSLG3	18	71	2.01614	0.8033	1.30408	0.398722	0.111096	0.0640994	0.153393	0.0271222
EXPA15	11	59	1.82973	0.66927	0.974271	0.366265	0.14058	0.0594471	0.148677	0.025623
PME32	15	60	1.97577	0.771103	1.21585	0.391331	0.144759	0.0634841	0.163874	0.0332125
PMEI3	18	59	1.9678	0.76985	1.22313	0.391763	0.120436	0.0665397	0.15913	0.0314202
PMR6	9	60	1.86121	0.744223	1.10925	0.400688	0.086492	0.0427792	0.0812632	0.0296679
MUR4	N1	49	1.98261	0.724227	1.14812	0.365946	0.11462	0.0498532	0.116021	0.0262424
CSLC8	N1	59	2.12848	0.734563	1.26082	0.345663	0.123637	0.0573992	0.141349	0.026709
XTH15	2	60	1.81607	0.728134	1.0551	0.401065	0.0943018	0.0504673	0.112942	0.0209185
XTH6	11	39	1.79909	0.678275	0.97719	0.378598	0.210931	0.072499	0.219657	0.0310706
XTH9	11	54	1.72006	0.656753	0.894205	0.382585	0.161272	0.065197	0.167615	0.0278477
GALT29A	7	54	2.10434	0.840158	1.42535	0.400392	0.152548	0.079256	0.193037	0.040179

### Sheet: SuppTable4_geneExpressionInWT
Gene_Name	D1	D2	D3	D4	D6	D7	D8	D10	D11	D12	E2	E3	E4	E6	E9	E10	E14	E15	E16	E17	F3	F5	F7	F9	F11	F14	F17
AT5G36890	9.08063	9.32091	8.97029	9.36318	9.42839	8.98642	8.92254	9.15158	9.06855	9.23517	9.26457	9.23594	9.46063	9.49162	9.35024	9.08327	9.44337	9.10706	9.01409	9.48224	9.30405	9.3911	9.4194	9.11339	9.56421	9.49189	9.162
AT2G22125	12.4353	12.3033	12.1677	12.0826	11.7652	12.7509	11.5981	11.9052	11.889	12.1984	11.6618	12.0148	11.5831	11.5805	11.7773	12.2193	12.1097	12.5019	11.9975	11.4475	11.5281	11.7117	12.4106	12.086	12.7217	12.3833	11.5755
AT1G45688	11.8939	11.3971	11.8986	11.5661	11.3634	12.0808	11.723	11.9812	12.0989	12.228	11.6037	11.5772	11.0167	11.3198	11.8154	12.4102	11.7427	11.8792	11.722	11.0421	11.7443	10.5924	12.248	11.9101	12.1462	11.9955	11.4493
AT5G64740	13.6276	13.3446	13.56	12.9676	12.9426	13.9392	13.2053	13.4812	13.4103	13.5448	12.9588	13.345	12.3706	12.694	13.6428	13.8182	13.5524	13.6315	13.1154	12.4392	12.9103	12.6513	13.8184	13.2567	13.508	13.701	12.7064
AT1G02730	9.15239	10.2346	9.14329	9.5658	9.66265	9.57453	9.28276	8.79044	9.00254	9.20183	9.10107	8.58161	9.17942	9.19805	8.96758	9.18872	9.10053	9.87844	8.65013	8.66222	9.32812	9.30064	9.2304	9.39407	9.67831	8.21285	8.53416
AT4G23990	10.0216	9.88515	10.396	10.4123	10.7714	9.97612	9.48101	9.91288	9.81088	10.3368	9.42872	9.37782	9.54607	10.8777	9.90653	8.99929	9.60983	9.4397	9.90277	8.45165	9.79596	8.47825	10.3382	9.45388	10.3753	9.12938	9.76773
AT2G03090	11.2843	11.3022	11.1215	11.456	9.75481	11.5135	11.635	12.6519	10.9336	11.503	11.6529	11.6836	10.7301	9.80834	10.8773	11.2398	11.868	11.4478	9.90392	9.38199	11.6735	9.15579	11.8738	10.9776	10.6662	11.5993	9.87514
AT3G43270	9.47181	9.22185	11.4756	12.0944	12.5445	10.5929	10.5735	11.5551	12.7692	13.2601	10.6755	11.2257	10.5572	12.1039	12.6028	12.8584	10.7574	10.7974	12.7321	11.3717	10.7517	9.48799	10.7751	10.4477	12.0151	12.1231	12.3799
AT5G20740	8.96581	10.3414	9.09915	10.591	9.1026	9.14366	9.80048	11.0964	9.59982	9.67725	9.95343	10.0015	10.9349	9.09254	9.57605	9.35179	10.3688	10.1261	8.58975	9.4923	9.74658	9.33794	10.1568	10.2702	10.0456	9.43121	9.28895
AT3G54920	11.343	11.5315	10.9442	11.6298	11.7739	11.4003	10.987	11.4239	11.5535	11.8811	11.2469	11.7127	11.8846	11.6374	11.7862	12.0787	11.4924	11.7701	11.7981	11.8138	11.1129	12.3092	12.1238	12.4138	12.4713	12.1618	11.912
AT1G30620	8.49568	8.652	8.6024	9.02455	8.38375	9.03482	9.09718	9.22349	8.82643	8.72307	8.92852	8.68826	8.46053	8.34432	8.99017	9.07561	9.16237	8.82495	8.33156	7.94296	8.81413	8.09308	9.1708	8.41757	8.22797	9.36392	8.02795
AT2G24630	9.37227	9.23346	8.56232	8.71011	8.47998	9.2084	8.64334	8.96	8.37381	8.50906	9.12706	8.51362	8.96612	8.19824	8.42055	8.26707	8.47417	9.18923	8.86637	8.81422	8.30093	8.13357	9.81456	9.67253	8.88889	8.75926	8.59987
AT4G14130	9.97854	11.2778	6.9605	5.79632	3.86925	6.19906	8.28508	8.56543	7.5932	7.44887	10.2563	10.8573	6.4939	6.05209	4.68285	7.13607	8.65355	10.2108	8.05212	8.39705	6.71431	7.69341	5.94898	8.70502	7.64795	8.63104	5.81465
AT5G65730	13.6334	13.5329	13.3591	13.4628	14.534	13.2682	13.2443	13.0366	15.0418	14.6559	13.5982	13.471	13.9401	14.2416	14.0064	14.9065	13.0667	13.8489	14.7736	14.3553	13.4628	13.8517	13.1834	14.4522	14.7281	13.8105	14.358
AT4G03210	12.7784	13.1621	11.4009	10.0827	9.88506	11.5488	11.7738	12.2064	10.5938	11.1856	12.3104	12.3791	11.8469	11.3947	10.4905	12.1791	12.9542	13.1245	9.73763	10.6861	10.9009	11.9648	12.7884	13.7571	12.9384	11.6829	10.0464
AT1G08280	7.99681	8.23816	8.68312	8.0149	7.86715	8.00756	7.63312	8.094	7.90052	7.96533	8.58275	8.54575	8.21792	8.43536	8.25789	8.23078	8.32443	8.34948	8.14365	7.7078	8.81413	8.01935	8.43212	7.87988	7.74345	8.28529	8.06099

### Sheet: SuppTable5_figureSourceData
Gene_Name	Gene_ID	Gene_Cv2	Gene_MeanExp	DiffLength	DiffWidth	DiffArea	DiffAspRatio	Cv2Length	Cv2Width	Cv2Area	Cv2AspRatio
BGLU42	AT5G36890	0.0166324	616.31	0.00680287	0.00731931	0.0169253	0.00100453	0.00277234	0.00493047	0.0113345	0.00511711
CSI1	AT2G22125	0.0714144	4276.71	-0.141684	0.0295216	-0.113192	0.205816	0.00983444	0.0102081	0.0294826	0.0130207
CC1	AT1G45688	0.0692632	3501.84	-0.0654639	-0.0658375	-0.137595	-0.00151986	0.00246174	0.00699745	0.0149058	0.00469082
CESA6	AT5G64740	0.0795803	10263.6	-0.072705	-0.00703797	-0.0922657	0.0692322	0.00817899	0.00932421	0.0312638	0.00369841
CSLD5	AT1G02730	0.0999422	605.622	-0.0537868	-0.116015	-0.178912	-0.0663782	0.00411468	0.0063459	0.0172061	0.00408764
CSLG3	AT4G23990	0.158508	946.669	0.0120876	0.0164017	0.0251961	0.00350879	0.00303641	0.00636726	0.0138359	0.00462713
EXPA15	AT2G03090	0.27091	2413.03	0.0579786	0.00931952	0.070549	-0.046861	0.00590302	0.00788965	0.0232878	0.00489406
PME32	AT3G43270	0.502451	3460.8	0.0039372	0.0165799	0.0254329	0.0133149	0.00536811	0.00677807	0.0181661	0.00720303
PMEI3	AT5G20740	0.216049	941.374	-0.0121777	-0.0259219	-0.03844	-0.014006	0.00374587	0.00747049	0.0169262	0.00643237
PMR6	AT3G54920	0.0781137	3478.76	-0.0582936	0.0120011	-0.0518494	0.0745295	0.00215953	0.00330414	0.00536693	0.00548227
MUR4	AT1G30620	0.0691103	430.896	-0.100184	-0.124084	-0.22277	-0.026321	0.0033423	0.00473846	0.0102118	0.00514248
CSLC8	AT2G24630	0.112268	460.646	-0.0339773	-0.111583	-0.146476	-0.0802903	0.00337408	0.00610597	0.0125684	0.00597052
XTH15	AT4G14130	1.88837	439.049	-0.0656389	-0.0239759	-0.0841266	0.0435292	0.00269634	0.00480394	0.0114584	0.00272039
XTH6	AT5G65730	0.190415	16896.7	0.0402583	0.0228997	0.0737565	-0.0147662	0.013746	0.0114249	0.0505282	0.00673511
XTH9	AT4G03210	0.539093	4343.47	-0.00543668	-0.00955782	-0.0174297	-0.00439069	0.00879085	0.00985489	0.0351359	0.00529812
GALT29A	AT1G08280	0.0454428	292.907	0.0415213	0.0190022	0.0703057	-0.0210465	0.00525508	0.00889902	0.0183414	0.0100699
